# Sleep and Activity Patterns in Autism Spectrum Disorder

**DOI:** 10.1101/2024.05.02.592263

**Authors:** J. Dylan Weissenkampen, Arpita Ghorai, Maria Fasolino, Brielle Gehringer, Maya Rajan, Holly C. Dow, Ronnie Sebro, Daniel J. Rader, Brendan T. Keenan, Laura Almasy, Edward S. Brodkin, Maja Bucan

**Affiliations:** Department of Genetics, University of Pennsylvania; Department of Psychiatry, University of Pennsylvania; Department of Radiology, Mayo Clinic; Division of Sleep Medicine, University of Pennsylvania; Department of Medicine, University of Pennsylvania; Department of Biomedical and Health Informatics, Children’s Hospital of Philadelphia

**Author notes:** Corresponding author: Maja Bucan.

**Keywords:** Autism Spectrum Disorder, actimetry, sleep, physical activity, circadian

## Abstract

**Background:** Autism spectrum disorder (ASD) is a highly heritable and heterogeneous neurodevelopmental disorder characterized by impaired social interactions, repetitive behaviors, and a wide range of comorbidities. Between 44-83% of autistic individuals report sleep disturbances, which may share an underlying neurodevelopmental basis with ASD.

**Methods:** We recruited 382 ASD individuals and 223 of their family members to obtain quantitative ASD-related traits and wearable device-based accelerometer data spanning three consecutive weeks. An unbiased approach identifying traits associated with ASD was achieved by applying the elastic net machine learning algorithm with five-fold cross-validation on 6,878 days of data. The relationship between sleep and physical activity traits was examined through linear mixed-effects regressions using each night of data.

**Results:** This analysis yielded 59 out of 242 actimetry measures associated with ASD status in the training set, which were validated in a test set (AUC: 0.777). For several of these traits (e.g. total light physical activity), the day-to-day variability, in addition to the mean, was associated with ASD. Individuals with ASD were found to have a stronger correlation between physical activity and sleep, where less physical activity decreased their sleep more significantly than that of their non-ASD relatives.

**Conclusions:** The average duration of sleep/physical activity and the variation in the average duration of sleep/physical activity strongly predict ASD status. Physical activity measures were correlated with sleep quality, traits, and regularity, with ASD individuals having stronger correlations. Interventional studies are warranted to investigate whether improvements in both sleep and increased physical activity may improve the core symptoms of ASD.
