## Supplementary Table 4 for "Sleep and Activity Patterns in Autism Spectrum Disorder"

Estimate	Variable
-0.164088859	(Intercept)
0.011440536	guider_wakeup_SD
0.081114818	guider_SptDuration_SD
0.005585369	SleepDurationInSpt_SD
-0.071060725	SleepDurationInSpt_Mean
0.01284695	duration_sib_wakinghours_SD
0.032377114	duration_sib_wakinghours_Mean
0.005418821	number_sib_wakinghours_Mean
-0.035114174	dur_day_LIG_unbt_min_SD
-0.03466156	dur_day_LIG_unbt_min_Mean
0.029413029	dur_day_MVPA_bts_10_min_Mean
0.017942654	dur_day_MVPA_bts_5_10_min_Mean
0.002246317	dur_day_LIG_bts_10_min_SD
0.03892139	dur_day_LIG_bts_10_min_Mean
0.084835824	dur_day_min_SD
0.055300047	dur_spt_min_SD
-0.052313479	dur_day_spt_min_Mean
0.018071886	N_atleast5minwakenight_SD
0.020771447	N_atleast5minwakenight_Mean
-0.004869556	sleep_efficiency_Mean
0.119575009	ACC_spt_wake_IN_mg_SD
-0.000637954	ACC_spt_wake_LIG_mg_Mean
0.021899812	ACC_spt_wake_MOD_mg_SD
-0.161195358	ACC_day_IN_unbt_mg_Mean
0.007523353	ACC_day_MOD_unbt_mg_SD
0.037542156	ACC_day_MOD_unbt_mg_Mean
0.093652834	ACC_day_MVPA_bts_1_5_mg_SD
0.055243212	ACC_day_IN_bts_30_mg_Mean
0.006254001	ACC_day_IN_bts_20_30_mg_Mean
0.076025839	ACC_day_IN_bts_10_20_mg_Mean
0.016255879	ACC_day_LIG_bts_1_5_mg_SD
-0.098362476	ACC_day_total_IN_mg_SD
0.024557406	ACC_day_total_LIG_mg_SD
0.042151534	ACC_day_total_MOD_mg_Mean
0.048570788	ACC_day_total_VIG_mg_SD
0.058032755	M5_max_peakLUX_SD
0.092823274	M5TIME_num_Mean
-0.033924774	M10_mean_peakLUX_SD
-0.013354216	M10_mean_peakLUX_Mean
0.089824436	L10TIME_num_SD
0.086294644	M10TIME_num_Mean
0.025220539	Nbouts_day_MVPA_bts_10_Mean
0.061485499	Nbouts_day_MVPA_bts_5_10_Mean
0.027120833	Nbouts_day_IN_bts_30_Mean
0.020414814	Nbouts_day_LIG_bts_10_Mean
0.05345426	Nblocks_spt_sleep_Mean
-0.055830415	Nblocks_day_IN_unbt_SD
-0.029993403	Nblocks_day_LIG_unbt_SD
0.014295899	Nblocks_day_MVPA_bts_10_Mean
0.048897273	Nblocks_day_MVPA_bts_5_10_Mean
0.028258263	Nblocks_day_IN_bts_30_Mean
0.001093519	Nblocks_day_IN_bts_10_20_Mean
0.021360747	Nblocks_day_LIG_bts_10_Mean
-0.192216796	VPA_cutpoint_accel_Mean
-0.115592599	light_PA_accel_Mean
-0.098434852	sedentary_accel_SD
0.036119835	sedentary_accel_Mean
-0.179611378	weartime_accel_Mean
-0.063801867	mixedPA_accel_SD
-0.053655431	mixedPA_accel_Mean
-0.093780413	vehicle_accel_SD
