## Supplementary Table 5 for "Sleep and Activity Patterns in Autism Spectrum Disorder"

### Sheet: sleeponset
Variable	Variable_Beta	Variable_P	ASD_Beta	ASD_P	Interaction_Beta	Interaction_P
guider_wakeup	0.894358	0	0.0596239	0.630332	-0.132157	0.00466066
guider_SptDuration	-0.939484	0	0.0804173	0.579377	-0.0506228	0.15119
SleepDurationInSpt	-0.863523	0	0.0425901	0.771699	-0.121459	0.000663253
duration_sib_wakinghours	0.354359	0	0.0116215	0.94188	0.0697258	0.125306
number_sib_wakinghours	0.416366	0	0.00488871	0.975491	0.0702918	0.143918
dur_spt_wake_LIG_min	-0.38243	0	0.121587	0.446981	0.0339842	0.393476
dur_day_IN_unbt_min	0.101743	0.00201816	0.117254	0.47037	-0.00655456	0.895295
dur_day_LIG_unbt_min	0.084873	0.0150887	0.11922	0.463174	0.0176288	0.744135
dur_day_MVPA_bts_10_min	-0.0393233	0.241987	0.0853016	0.596505	0.058488	0.218247
dur_day_MVPA_bts_5_10_min	0.0251492	0.417655	0.0876609	0.587167	-0.0431872	0.334192
dur_day_LIG_bts_10_min	0.0274021	0.357549	0.0825256	0.608884	0.0341977	0.390022
dur_day_min	0.563278	0	0.091944	0.534837	-0.0256374	0.521586
dur_spt_min	-0.564142	0	0.091217	0.538067	0.0252822	0.527243
dur_day_spt_min	-0.0187541	0.473373	0.0850785	0.597886	0.00391939	0.913478
N_atleast5minwakenight	-0.436396	0	0.100459	0.510946	-0.0326143	0.458406
ACC_spt_wake_IN_mg	-0.138043	1.37514e-05	0.100282	0.536312	0.0135398	0.75214
ACC_spt_wake_MOD_mg	-0.0487981	0.100343	0.0935519	0.563384	-0.00237622	0.954592
ACC_day_IN_unbt_mg	0.00491205	0.882693	0.0853068	0.597057	-0.00467135	0.921265
ACC_day_VIG_unbt_mg	-0.0455769	0.180711	0.0673051	0.67811	0.0473798	0.28757
ACC_day_MVPA_bts_1_5_mg	-0.0152386	0.70388	0.0811327	0.6137	0.0956139	0.0712993
ACC_day_IN_bts_30_mg	-0.0568571	0.049436	0.0875431	0.586176	-0.0294022	0.502459
ACC_day_IN_bts_10_20_mg	0.0327174	0.21807	0.103352	0.520704	0.00608441	0.878252
ACC_day_total_IN_mg	-0.0782233	0.015462	0.0664628	0.678862	-0.0204038	0.677262
ACC_day_total_LIG_mg	-0.0829928	0.0194054	0.07491	0.641928	0.00311156	0.950739
ACC_day_total_VIG_mg	-0.00707306	0.84781	0.0807042	0.617324	0.0157348	0.743716
M5_max_peakLUX	0.0160048	0.634819	0.0815241	0.612235	-0.0928085	0.0481373
M5TIME_num	0.126386	4.39347e-06	0.0721003	0.64884	0.015747	0.68962
M10_mean_peakLUX	-0.0122767	0.697307	0.076852	0.633004	-0.0588962	0.232374
L10TIME_num	0.130861	2.69821e-06	0.0688669	0.661479	-0.0249672	0.533691
M10TIME_num	0.210745	4.22906e-12	0.0584061	0.7024	0.05304	0.216981
Nbouts_day_MVPA_bts_10	-0.0631213	0.0397743	0.08414	0.601418	0.0543708	0.203443
Nbouts_day_MVPA_bts_5_10	0.0173586	0.5609	0.0871345	0.589266	-0.0319746	0.467583
Nbouts_day_IN_bts_30	0.167495	1.39228e-08	0.0422112	0.789241	0.0540746	0.204045
Nbouts_day_IN_bts_10_20	0.0441678	0.100328	0.0850757	0.598202	0.0204114	0.600772
Nbouts_day_LIG_bts_10	-0.00741268	0.795789	0.0836126	0.604309	0.0559768	0.157069
Nblocks_day_IN_unbt	0.0934161	0.00689888	0.120305	0.45958	0.00639299	0.904762
Nblocks_day_LIG_unbt	0.0917201	0.009491	0.121962	0.453402	0.013671	0.802104
Nblocks_day_MVPA_bts_10	-0.0637224	0.0379531	0.0841054	0.601562	0.0554766	0.194391
Nblocks_day_MVPA_bts_5_10	0.0172089	0.56386	0.0871402	0.589239	-0.0332446	0.449958
Nblocks_day_IN_bts_30	0.167208	1.47226e-08	0.042244	0.789077	0.0547806	0.198225
Nblocks_day_IN_bts_10_20	0.0443048	0.0992866	0.0850794	0.598189	0.0205044	0.599135
Nblocks_day_LIG_bts_10	-0.00741268	0.795789	0.0836126	0.604309	0.0559768	0.157069
VPA_cutpoint_accel	-0.0374356	0.205611	0.0754184	0.639523	-0.0327816	0.524877
light_PA_accel	-0.126047	0.000235858	0.0459204	0.775937	0.0181049	0.733409
sedentary_accel	0.124409	0.000115595	0.036283	0.819158	0.139019	0.00373902
weartime_accel	-0.065622	0.0179971	0.0673611	0.676093	-0.0683457	0.0783137
mixedPA_accel	-0.123289	9.49246e-05	0.0771734	0.631106	0.0898646	0.083392
vehicle_accel	-0.0226155	0.401901	0.0934546	0.561375	-0.0421947	0.314546

### Sheet: wakeup
Variable	Variable_Beta	Variable_P	ASD_Beta	ASD_P	Interaction_Beta	Interaction_P
guider_wakeup	2.05106	0	-0.0121233	0.0455972	-0.016221	0.000338447
guider_SptDuration	0.972328	0	0.0628447	0.658694	-0.0710775	0.0384735
SleepDurationInSpt	0.887438	0	0.100325	0.485138	-0.0629807	0.0750877
duration_sib_wakinghours	-0.277824	0	0.105178	0.487382	0.0759839	0.0896736
number_sib_wakinghours	-0.219215	1.13301e-10	0.0998414	0.509986	0.0111645	0.814701
dur_spt_wake_LIG_min	0.0310399	0.286817	0.0634298	0.667271	-0.0760388	0.055627
dur_day_IN_unbt_min	-0.0708414	0.0270379	0.0447929	0.760103	0.0370522	0.443712
dur_day_LIG_unbt_min	-0.0643068	0.0577712	0.0397286	0.786385	-0.00228261	0.965229
dur_day_MVPA_bts_10_min	0.0568318	0.0819959	0.062497	0.672295	-0.04879	0.290381
dur_day_MVPA_bts_5_10_min	-0.0163577	0.587558	0.0631473	0.668096	-0.0536064	0.217467
dur_day_LIG_bts_10_min	-0.0124559	0.667686	0.0628975	0.669843	0.0191028	0.622035
dur_day_min	-0.00539176	0.855976	0.0627244	0.670721	0.0121869	0.766051
dur_spt_min	0.00536107	0.85674	0.06273	0.670674	-0.0109075	0.789985
dur_day_spt_min	-0.00059906	0.981247	0.063334	0.667664	0.0234877	0.504037
N_atleast5minwakenight	0.0101872	0.739492	0.0633652	0.667467	-0.0661788	0.132793
ACC_spt_wake_IN_mg	-0.00498985	0.871929	0.0684921	0.642133	-0.071118	0.0889469
ACC_spt_wake_MOD_mg	-0.0522362	0.0700512	0.0668077	0.650661	0.0467335	0.248766
ACC_day_IN_unbt_mg	0.0635525	0.0494029	0.0702024	0.634534	-0.00735098	0.872765
ACC_day_VIG_unbt_mg	-0.0160813	0.629221	0.0603453	0.682536	-0.0201319	0.643957
ACC_day_MVPA_bts_1_5_mg	0.0345259	0.374027	0.052125	0.724959	-0.0839433	0.10212
ACC_day_IN_bts_30_mg	-0.0367	0.193348	0.0683086	0.642384	-0.0337845	0.429135
ACC_day_IN_bts_10_20_mg	0.0554018	0.0322859	0.0637437	0.666446	-0.0353309	0.36114
ACC_day_total_IN_mg	-0.00924972	0.768416	0.054489	0.710929	-0.069439	0.144828
ACC_day_total_LIG_mg	-0.0681918	0.0476915	0.0540065	0.713752	-0.0140279	0.774132
ACC_day_total_VIG_mg	0.00982356	0.783934	0.0687911	0.640764	-0.0566257	0.225916
M5_max_peakLUX	0.0469201	0.151753	0.0635792	0.666263	-0.070925	0.120107
M5TIME_num	-0.00300796	0.910863	0.0609299	0.679242	0.0282534	0.462985
M10_mean_peakLUX	0.133316	1.33766e-05	0.068838	0.641304	-0.137705	0.00399609
L10TIME_num	0.0878218	0.00121314	0.0494202	0.731786	0.0275842	0.480178
M10TIME_num	0.0353082	0.235273	0.0476261	0.741163	0.130347	0.00192584
Nbouts_day_MVPA_bts_10	0.046346	0.120805	0.0639631	0.664901	-0.0649523	0.118327
Nbouts_day_MVPA_bts_5_10	-0.0184414	0.52506	0.0629531	0.668863	-0.0620796	0.146785
Nbouts_day_IN_bts_30	0.0067815	0.814359	0.0623464	0.67268	-0.0124354	0.765255
Nbouts_day_IN_bts_10_20	0.0306352	0.242096	0.0635885	0.666279	-0.0638608	0.0928582
Nbouts_day_LIG_bts_10	-0.0123165	0.658839	0.0641636	0.663454	-0.0168719	0.661392
Nblocks_day_IN_unbt	-0.0675454	0.0442639	0.0433218	0.767893	0.0337085	0.515353
Nblocks_day_LIG_unbt	-0.0695869	0.0425533	0.0379074	0.795841	0.00361894	0.945423
Nblocks_day_MVPA_bts_10	0.0458886	0.124574	0.0639502	0.664963	-0.0639571	0.124067
Nblocks_day_MVPA_bts_5_10	-0.0182993	0.5278	0.0629652	0.668791	-0.0646021	0.130941
Nblocks_day_IN_bts_30	0.00616994	0.83083	0.0624639	0.672111	-0.0121699	0.770137
Nblocks_day_IN_bts_10_20	0.0306092	0.242509	0.0635943	0.666251	-0.0637159	0.0936212
Nblocks_day_LIG_bts_10	-0.0123165	0.658839	0.0641636	0.663454	-0.0168719	0.661392
VPA_cutpoint_accel	-0.0307731	0.283686	0.0536553	0.715575	-0.0548518	0.273551
light_PA_accel	-0.269244	2.22045e-16	-0.0446786	0.758286	-0.107344	0.0354533
sedentary_accel	-0.401084	0	0.183809	0.23057	-0.163829	0.000302076
weartime_accel	0.0355097	0.189487	0.0597175	0.686	-0.0834857	0.0274792
mixedPA_accel	-0.10137	0.000937312	0.0440183	0.764157	-0.0264722	0.59875
vehicle_accel	-0.216814	0	0.0517625	0.723917	-0.00667995	0.868797

### Sheet: SptDuration
Variable	Variable_Beta	Variable_P	ASD_Beta	ASD_P	Interaction_Beta	Interaction_P
guider_wakeup	1.16118	0	-0.0757987	0.541457	0.107616	0.022156
guider_SptDuration	1.91221	0	-0.021063	0.0424315	-0.0164739	0.0218794
SleepDurationInSpt	1.75177	0	0.0258807	0.560039	0.0591859	0.000660285
duration_sib_wakinghours	-0.617766	0	0.0677263	0.575792	0.0192559	0.691269
number_sib_wakinghours	-0.616141	0	0.0719172	0.561093	-0.0440122	0.390414
dur_spt_wake_LIG_min	0.420175	0	-0.0713201	0.514217	-0.108063	0.0145465
dur_day_IN_unbt_min	-0.175092	8.43455e-07	-0.0892643	0.425596	0.0283811	0.593694
dur_day_LIG_unbt_min	-0.149142	6.0772e-05	-0.0975817	0.385178	-0.0335305	0.555968
dur_day_MVPA_bts_10_min	0.0974632	0.00777371	-0.0369489	0.744414	-0.117743	0.0215813
dur_day_MVPA_bts_5_10_min	-0.0448668	0.183847	-0.0389227	0.730907	-0.0170215	0.726377
dur_day_LIG_bts_10_min	-0.0395573	0.229715	-0.033731	0.766075	-0.0206362	0.63858
dur_day_min	-0.669484	0	-0.0399776	0.598064	-0.00768627	0.858556
dur_spt_min	0.670965	0	-0.0388324	0.607633	0.00932708	0.828678
dur_day_spt_min	0.0180453	0.535808	-0.0355288	0.754271	0.0199383	0.62026
N_atleast5minwakenight	0.464322	0	-0.0512027	0.617368	-0.0148932	0.755776
ACC_spt_wake_IN_mg	0.124216	0.00035152	-0.0445318	0.695999	-0.0936958	0.0464401
ACC_spt_wake_MOD_mg	-0.0108713	0.740347	-0.0426736	0.709142	0.0568154	0.217605
ACC_day_IN_unbt_mg	0.0669253	0.0639526	-0.0275323	0.808092	-0.00799712	0.87566
ACC_day_VIG_unbt_mg	0.0233039	0.530818	-0.0390439	0.734572	-0.0629753	0.19356
ACC_day_MVPA_bts_1_5_mg	0.0495375	0.242887	-0.0554459	0.623722	-0.178284	0.00146636
ACC_day_IN_bts_30_mg	0.0156018	0.623688	-0.0344179	0.761396	-0.0111371	0.81622
ACC_day_IN_bts_10_20_mg	0.0224339	0.442029	-0.0581175	0.611614	-0.0460252	0.290461
ACC_day_total_IN_mg	0.0669022	0.0564076	-0.0283735	0.803162	-0.0567012	0.281689
ACC_day_total_LIG_mg	0.0134385	0.722248	-0.036224	0.749846	-0.0208354	0.698901
ACC_day_total_VIG_mg	0.0112035	0.778907	-0.0330669	0.772706	-0.0664152	0.200234
M5_max_peakLUX	0.0273271	0.451641	-0.0318498	0.778986	0.0337268	0.505737
M5TIME_num	-0.136103	7.65076e-06	-0.0234598	0.835828	0.018145	0.677503
M10_mean_peakLUX	0.134116	7.77604e-05	-0.0225638	0.84314	-0.0624329	0.238616
L10TIME_num	-0.0494291	0.10625	-0.0342558	0.762753	0.056559	0.201927
M10TIME_num	-0.175446	1.48522e-07	-0.0233963	0.836838	0.078902	0.095085
Nbouts_day_MVPA_bts_10	0.107212	0.0014566	-0.0349949	0.757922	-0.126417	0.00683797
Nbouts_day_MVPA_bts_5_10	-0.03942	0.225875	-0.0391415	0.729561	-0.0341	0.477248
Nbouts_day_IN_bts_30	-0.172005	1.11017e-07	0.0117634	0.915912	-0.0666537	0.152576
Nbouts_day_IN_bts_10_20	-0.0191237	0.52107	-0.0357075	0.751639	-0.0885626	0.040213
Nbouts_day_LIG_bts_10	-0.00699684	0.825276	-0.0335332	0.767583	-0.0721219	0.0986186
Nblocks_day_IN_unbt	-0.160119	1.48261e-05	-0.0930441	0.408517	0.0135015	0.8109
Nblocks_day_LIG_unbt	-0.160794	1.90455e-05	-0.101321	0.367155	-0.0231945	0.685993
Nblocks_day_MVPA_bts_10	0.107353	0.0014377	-0.0349642	0.758126	-0.126569	0.00676929
Nblocks_day_MVPA_bts_5_10	-0.0391195	0.228943	-0.0391684	0.729374	-0.0353946	0.460581
Nblocks_day_IN_bts_30	-0.172315	1.05193e-07	0.0118464	0.915313	-0.0671343	0.149648
Nblocks_day_IN_bts_10_20	-0.0192393	0.518564	-0.0357119	0.751612	-0.0885326	0.0402915
Nblocks_day_LIG_bts_10	-0.00699684	0.825276	-0.0335332	0.767583	-0.0721219	0.0986186
VPA_cutpoint_accel	0.00796333	0.801602	-0.0359824	0.751614	-0.0170065	0.760926
light_PA_accel	-0.148663	4.64836e-05	-0.115793	0.301017	-0.132749	0.0183367
sedentary_accel	-0.512242	0	0.130446	0.23678	-0.295867	2.24054e-09
weartime_accel	0.100317	0.00110699	-0.0229654	0.839471	-0.00930915	0.828433
mixedPA_accel	0.0162898	0.632251	-0.0498765	0.661159	-0.114209	0.0396308
vehicle_accel	-0.19238	8.23874e-11	-0.0564517	0.619085	0.0317874	0.488298

### Sheet: SleepDurationInSpt
Variable	Variable_Beta	Variable_P	ASD_Beta	ASD_P	Interaction_Beta	Interaction_P
guider_wakeup	0.907119	0	-0.111703	0.281558	0.0622333	0.120728
guider_SptDuration	1.46166	0	-0.0461199	0.251414	0.00322124	0.839948
Variable
duration_sib_wakinghours	-0.470456	0	0.00594889	0.95335	-0.0103845	0.798027
number_sib_wakinghours	-0.450385	0	0.00697012	0.946426	-0.0704338	0.101094
dur_spt_wake_LIG_min	0.213909	5.32907e-15	-0.101218	0.292546	-0.0334116	0.369408
dur_day_IN_unbt_min	-0.142798	1.4637e-06	-0.126172	0.184964	0.0147622	0.739476
dur_day_LIG_unbt_min	-0.125414	5.35842e-05	-0.132804	0.163215	-0.0312465	0.511066
dur_day_MVPA_bts_10_min	0.0768953	0.0117339	-0.0821293	0.394329	-0.0874908	0.040638
dur_day_MVPA_bts_5_10_min	-0.0384476	0.171713	-0.0824217	0.392122	-0.00585109	0.885223
dur_day_LIG_bts_10_min	-0.0324995	0.235753	-0.0786577	0.414387	-0.0109563	0.764488
dur_day_min	-0.443354	0	-0.0821673	0.266413	-0.0199341	0.588635
dur_spt_min	0.443452	0	-0.0814685	0.269762	0.0219731	0.550946
dur_day_spt_min	-0.00270026	0.911295	-0.0806539	0.403713	0.0324558	0.332059
N_atleast5minwakenight	0.239981	0	-0.086156	0.366969	0.00101614	0.980065
ACC_spt_wake_IN_mg	0.100494	0.000518558	-0.087667	0.364779	-0.0695905	0.0756775
ACC_spt_wake_MOD_mg	-0.0167306	0.539613	-0.0814458	0.401583	0.0611828	0.110243
ACC_day_IN_unbt_mg	0.0420899	0.162375	-0.0756155	0.433418	-0.00441934	0.917427
ACC_day_VIG_unbt_mg	0.0266368	0.391379	-0.0789445	0.422643	-0.0645219	0.111129
ACC_day_MVPA_bts_1_5_mg	0.0275843	0.437127	-0.0925712	0.338935	-0.132367	0.00477831
ACC_day_IN_bts_30_mg	0.0130022	0.623514	-0.0783941	0.41703	0.017992	0.652196
ACC_day_IN_bts_10_20_mg	0.000915345	0.96999	-0.10027	0.303755	-0.0172631	0.634393
ACC_day_total_IN_mg	0.0319624	0.274387	-0.0766086	0.428787	-0.0217494	0.620724
ACC_day_total_LIG_mg	0.0209057	0.507993	-0.0798957	0.408414	-0.0264073	0.556964
ACC_day_total_VIG_mg	0.0291176	0.38168	-0.07129	0.466782	-0.0731857	0.0907449
M5_max_peakLUX	0.0174212	0.565131	-0.0769962	0.425057	0.0332874	0.430922
M5TIME_num	-0.10602	2.81744e-05	-0.0707628	0.462337	0.00298719	0.934433
M10_mean_peakLUX	0.0983616	0.000512796	-0.0696205	0.472959	-0.0440791	0.318555
L10TIME_num	-0.0388979	0.126997	-0.0784341	0.416477	0.0308289	0.403327
M10TIME_num	-0.147222	1.19365e-07	-0.0696906	0.470846	0.0562928	0.152688
Nbouts_day_MVPA_bts_10	0.0717634	0.0105221	-0.0806759	0.403488	-0.0830719	0.0329269
Nbouts_day_MVPA_bts_5_10	-0.0355239	0.190231	-0.0826819	0.390658	-0.0189206	0.635992
Nbouts_day_IN_bts_30	-0.107092	7.5332e-05	-0.050608	0.596343	-0.0482344	0.215057
Nbouts_day_IN_bts_10_20	-0.0148072	0.550452	-0.0809026	0.399749	-0.0688724	0.0552095
Nbouts_day_LIG_bts_10	0.00110479	0.966589	-0.0784886	0.415661	-0.063475	0.0807256
Nblocks_day_IN_unbt	-0.137169	8.68308e-06	-0.131449	0.16823	0.0036567	0.938122
Nblocks_day_LIG_unbt	-0.136251	1.42174e-05	-0.136848	0.150673	-0.0234129	0.625041
Nblocks_day_MVPA_bts_10	0.0716992	0.0106023	-0.0806667	0.403549	-0.0826263	0.033872
Nblocks_day_MVPA_bts_5_10	-0.0353953	0.191369	-0.0827042	0.390509	-0.0202777	0.611886
Nblocks_day_IN_bts_30	-0.10745	7.12163e-05	-0.0505457	0.596777	-0.0482848	0.214594
Nblocks_day_IN_bts_10_20	-0.0148828	0.548429	-0.0809032	0.399745	-0.0689968	0.0547839
Nblocks_day_LIG_bts_10	0.00110479	0.966589	-0.0784886	0.415661	-0.063475	0.0807256
VPA_cutpoint_accel	0.0131374	0.619473	-0.078654	0.415875	-0.00241776	0.958622
light_PA_accel	-0.120723	7.49108e-05	-0.140507	0.139064	-0.0948112	0.0436578
sedentary_accel	-0.440312	0	0.0638879	0.499061	-0.244935	2.70708e-09
weartime_accel	0.146629	9.13872e-09	-0.0624438	0.517623	-0.0249794	0.483448
mixedPA_accel	0.0170534	0.548294	-0.0873799	0.367395	-0.0809734	0.0805547
vehicle_accel	-0.150715	9.85779e-10	-0.0941217	0.330685	0.0320827	0.401031

### Sheet: WASO
Variable	Variable_Beta	Variable_P	ASD_Beta	ASD_P	Interaction_Beta	Interaction_P
guider_wakeup	0.246747	0	0.00744945	0.872856	0.0450888	0.0259882
guider_SptDuration	0.452416	0	0.0230087	0.533702	-0.0219089	0.131832
SleepDurationInSpt	0.151088	0	0.0258747	0.560117	0.0591924	0.000659408
duration_sib_wakinghours	-0.147473	0	0.0443326	0.337435	0.0307383	0.111761
number_sib_wakinghours	-0.164971	0	0.0489559	0.292172	0.027794	0.171599
dur_spt_wake_LIG_min	0.206537	0	0.0039273	0.924009	-0.0740934	1.29045e-05
dur_day_IN_unbt_min	-0.0319292	0.0212033	0.00968571	0.83064	0.0144221	0.48731
dur_day_LIG_unbt_min	-0.0235807	0.104685	0.00938686	0.836254	-0.00250136	0.910563
dur_day_MVPA_bts_10_min	0.0200748	0.157639	0.0191302	0.672054	-0.0285864	0.151162
dur_day_MVPA_bts_5_10_min	-0.00638539	0.625805	0.0195387	0.665279	-0.010512	0.577572
dur_day_LIG_bts_10_min	-0.00757646	0.552363	0.0200265	0.658017	-0.00909482	0.592976
dur_day_min	-0.189802	0	0.0184472	0.649262	0.0243202	0.161568
dur_spt_min	0.19081	0	0.0187345	0.644094	-0.0247671	0.153844
dur_day_spt_min	0.0204483	0.069568	0.0196748	0.663487	-0.0122672	0.430278
N_atleast5minwakenight	0.244816	0	0.0237475	0.459696	-0.0155356	0.38847
ACC_spt_wake_IN_mg	0.0248927	0.0649503	0.0178901	0.693042	-0.0242958	0.182819
ACC_spt_wake_MOD_mg	0.00685857	0.589694	0.0157382	0.731039	-0.00516891	0.772223
ACC_day_IN_unbt_mg	0.0237326	0.0907963	0.0225276	0.617931	-0.00303099	0.878689
ACC_day_VIG_unbt_mg	-0.00263384	0.853676	0.0147533	0.743457	0.0012736	0.945459
ACC_day_MVPA_bts_1_5_mg	0.0215152	0.191571	0.00942759	0.835197	-0.0447881	0.0397582
ACC_day_IN_bts_30_mg	0.00272267	0.824916	0.0187498	0.676035	-0.0279617	0.131444
ACC_day_IN_bts_10_20_mg	0.0213705	0.0589151	0.0160368	0.719875	-0.0286006	0.0901189
ACC_day_total_IN_mg	0.035157	0.00982646	0.0239108	0.597082	-0.0350145	0.0872788
ACC_day_total_LIG_mg	-0.0066524	0.651696	0.0185605	0.681612	0.00423217	0.839988
ACC_day_total_VIG_mg	-0.0183878	0.233347	0.0106686	0.813859	0.0077648	0.698799
M5_max_peakLUX	0.0117413	0.405467	0.0200644	0.657236	-0.00178744	0.927688
M5TIME_num	-0.0295152	0.0123655	0.0214383	0.635245	0.0147689	0.382753
M10_mean_peakLUX	0.0374484	0.00450756	0.0227877	0.614286	-0.0202737	0.324682
L10TIME_num	-0.0100231	0.39828	0.0186863	0.679328	0.0255203	0.137018
M10TIME_num	-0.0281988	0.0296526	0.0210185	0.641952	0.022673	0.216942
Nbouts_day_MVPA_bts_10	0.035324	0.00678904	0.0195499	0.665629	-0.0429825	0.0177536
Nbouts_day_MVPA_bts_5_10	-0.00378905	0.764075	0.0195254	0.665605	-0.0149509	0.421845
Nbouts_day_IN_bts_30	-0.0640028	3.57407e-07	0.036957	0.407704	-0.0181777	0.314893
Nbouts_day_IN_bts_10_20	-0.00332954	0.772973	0.019055	0.672799	-0.0197438	0.237553
Nbouts_day_LIG_bts_10	-0.00856731	0.485084	0.019852	0.660923	-0.00848695	0.615729
Nblocks_day_IN_unbt	-0.0231024	0.109319	0.0114213	0.801495	0.0105353	0.632952
Nblocks_day_LIG_unbt	-0.0245009	0.0955292	0.00922613	0.839072	0.000410523	0.98541
Nblocks_day_MVPA_bts_10	0.0355254	0.00648669	0.0195743	0.665228	-0.0435725	0.0162456
Nblocks_day_MVPA_bts_5_10	-0.00362186	0.773965	0.0195169	0.665742	-0.0148778	0.424008
Nblocks_day_IN_bts_30	-0.0639519	3.64703e-07	0.036975	0.407442	-0.018604	0.303692
Nblocks_day_IN_bts_10_20	-0.00337224	0.770149	0.019056	0.672785	-0.0195896	0.241265
Nblocks_day_LIG_bts_10	-0.00856731	0.485084	0.019852	0.660923	-0.00848695	0.615729
VPA_cutpoint_accel	-0.00609491	0.621171	0.0170445	0.706482	-0.0134372	0.535936
light_PA_accel	-0.0273263	0.055384	0.00222867	0.960808	-0.0399808	0.0690307
sedentary_accel	-0.0737535	4.81687e-08	0.0436992	0.329058	-0.0514004	0.0102541
weartime_accel	-0.0456408	0.000125006	0.0141367	0.755152	0.0140236	0.3988
mixedPA_accel	0.000201043	0.987884	0.0131961	0.770735	-0.035355	0.101621
vehicle_accel	-0.0422173	0.00024225	0.0127488	0.777701	-0.000232006	0.989613

### Sheet: SleepRegularityIndex
Variable	Variable_Beta	Variable_P	ASD_Beta	ASD_P	Interaction_Beta	Interaction_P
guider_wakeup	-1.32122	0.00665967	-2.36259	0.214805	-0.314496	0.641151
guider_SptDuration	0.197833	0.668166	-2.27728	0.241084	-0.56285	0.348694
SleepDurationInSpt	1.06464	0.0189917	-2.20876	0.257176	-0.711232	0.234445
duration_sib_wakinghours	-8.39919	0	-1.10029	0.40617	0.630774	0.265345
number_sib_wakinghours	-7.36353	0	-1.19795	0.392655	0.26488	0.666126
dur_spt_wake_LIG_min	-1.13196	0.00685461	-1.88743	0.316713	-0.684819	0.196758
dur_day_IN_unbt_min	3.52819	1.77636e-15	-1.1818	0.514956	-0.182282	0.796349
dur_day_LIG_unbt_min	3.80532	1.11022e-15	-0.942131	0.60017	0.675549	0.3673
dur_day_MVPA_bts_10_min	0.404178	0.394023	-2.28066	0.238548	0.317	0.636263
dur_day_MVPA_bts_5_10_min	1.41222	0.000356343	-2.35769	0.215765	0.5129	0.36474
dur_day_LIG_bts_10_min	-0.366391	0.300094	-2.18688	0.261942	-0.563	0.230527
dur_day_min	1.19706	0.00941666	-2.26152	0.240995	-0.59334	0.323219
dur_spt_min	-1.18391	0.010165	-2.26256	0.240648	0.551182	0.358832
dur_day_spt_min	0.613456	0.356602	-2.26859	0.244213	-0.973522	0.178259
N_atleast5minwakenight	-1.20279	0.00746635	-2.16158	0.250702	-0.413357	0.505806
ACC_spt_wake_IN_mg	-0.0161201	0.970777	-2.07483	0.286553	-0.866958	0.15059
ACC_spt_wake_MOD_mg	0.355093	0.431917	-2.2484	0.252126	-1.0863	0.0784601
ACC_day_IN_unbt_mg	-0.956547	0.04507	-2.34488	0.227864	0.697938	0.295585
ACC_day_VIG_unbt_mg	-0.0524679	0.90779	-2.35765	0.225577	0.25462	0.673381
ACC_day_MVPA_bts_1_5_mg	0.232906	0.668265	-2.22038	0.252122	-0.570723	0.422673
ACC_day_IN_bts_30_mg	2.98453	1.25455e-13	-2.25093	0.226113	0.15086	0.80292
ACC_day_IN_bts_10_20_mg	0.562339	0.114731	-2.17283	0.251547	-0.692268	0.199107
ACC_day_total_IN_mg	3.90647	0	-1.66297	0.362651	0.417273	0.532706
ACC_day_total_LIG_mg	0.821488	0.103123	-2.19598	0.255427	0.700718	0.32942
ACC_day_total_VIG_mg	0.332306	0.529111	-2.31063	0.235098	-0.395457	0.548694
M5_max_peakLUX	0.38973	0.385253	-2.09925	0.281342	0.229574	0.706296
M5TIME_num	-0.328086	0.404264	-2.24262	0.248757	0.271416	0.626525
M10_mean_peakLUX	0.98914	0.0255956	-1.91546	0.321898	0.426677	0.54297
L10TIME_num	-0.0542568	0.888028	-2.21163	0.255338	-0.398948	0.467255
M10TIME_num	-1.45408	0.000749526	-2.28679	0.234854	1.39594	0.0217323
Nbouts_day_MVPA_bts_10	0.475487	0.21737	-2.30716	0.231316	0.670568	0.260167
Nbouts_day_MVPA_bts_5_10	1.18334	0.00103548	-2.31848	0.224194	0.770088	0.154697
Nbouts_day_IN_bts_30	-0.656575	0.11486	-2.17166	0.264201	0.466189	0.443702
Nbouts_day_IN_bts_10_20	1.42748	0.000108246	-2.24681	0.238543	-0.0346883	0.948933
Nbouts_day_LIG_bts_10	0.268494	0.504947	-2.25588	0.247199	-0.113158	0.829521
Nblocks_day_IN_unbt	3.73906	3.9968e-15	-0.915984	0.612698	0.357585	0.637755
Nblocks_day_LIG_unbt	3.91902	4.44089e-16	-0.828322	0.643448	0.716641	0.349369
Nblocks_day_MVPA_bts_10	0.477472	0.21611	-2.30637	0.231502	0.663573	0.266372
Nblocks_day_MVPA_bts_5_10	1.17789	0.00108767	-2.31653	0.224659	0.761143	0.159281
Nblocks_day_IN_bts_30	-0.659534	0.113396	-2.1709	0.264371	0.461798	0.448214
Nblocks_day_IN_bts_10_20	1.42398	0.000113876	-2.24658	0.238584	-0.0266221	0.960806
Nblocks_day_LIG_bts_10	0.268494	0.504947	-2.25588	0.247199	-0.113158	0.829521
VPA_cutpoint_accel	-0.143508	0.772664	-2.2829	0.241724	-0.269487	0.696242
light_PA_accel	3.41082	1.14797e-13	-1.46962	0.42429	0.314353	0.651702
sedentary_accel	-0.0236108	0.958744	-2.24703	0.248815	-0.0707973	0.915892
weartime_accel	1.2574	0.0032851	-2.07372	0.285618	-0.549546	0.357117
mixedPA_accel	1.43799	0.00176088	-2.17858	0.257792	0.46428	0.509227
vehicle_accel	0.274711	0.491188	-2.19636	0.261884	0.608393	0.314236

### Sheet: dur_spt_sleep_min
Variable	Variable_Beta	Variable_P	ASD_Beta	ASD_P	Interaction_Beta	Interaction_P
guider_wakeup	-2.38848	0.241164	-2.27836	0.693486	2.30613	0.424589
guider_SptDuration	25.5562	0	-1.84073	0.68383	1.71948	0.470721
SleepDurationInSpt	25.9475	0	-0.832828	0.845645	2.05765	0.384653
duration_sib_wakinghours	-1.11611	0.561459	-2.19388	0.704192	0.96664	0.718554
number_sib_wakinghours	-2.6835	0.185859	-1.89098	0.744113	0.894136	0.750887
dur_spt_wake_LIG_min	24.7727	0	-4.72626	0.410788	0.330165	0.887206
dur_day_IN_unbt_min	-21.4324	0	-10.1204	0.0737474	-5.17072	0.0626998
dur_day_LIG_unbt_min	-18.2815	0	-10.588	0.0629417	-9.00854	0.00251661
dur_day_MVPA_bts_10_min	0.72134	0.711373	-2.23275	0.698747	-6.60949	0.0152685
dur_day_MVPA_bts_5_10_min	-4.79472	0.0075555	-2.38143	0.678215	-1.63997	0.525987
dur_day_LIG_bts_10_min	-2.62081	0.135711	-2.04471	0.722045	-1.81451	0.438661
dur_day_min	-89.7578	0	-1.86829	0.465969	0.0480351	0.967421
dur_spt_min	89.8154	0	-1.72926	0.498581	0.066108	0.95496
dur_day_spt_min	1.61627	0.299181	-2.23221	0.698847	0.367938	0.864102
N_atleast5minwakenight	26.3975	0	-2.52671	0.660386	10.6335	2.31756e-05
ACC_spt_wake_IN_mg	11.9379	9.53024e-11	-3.47977	0.550365	-2.96517	0.234864
ACC_spt_wake_MOD_mg	1.74344	0.278551	-3.19298	0.574717	3.08203	0.172619
ACC_day_IN_unbt_mg	-1.8077	0.347322	-2.36719	0.681887	2.19721	0.4191
ACC_day_VIG_unbt_mg	0.387342	0.844283	-5.79176	0.310071	-4.74978	0.0642155
ACC_day_MVPA_bts_1_5_mg	-0.0832522	0.970399	-4.18634	0.46327	-5.09463	0.0856389
ACC_day_IN_bts_30_mg	4.9822	0.00319828	-2.26101	0.697855	2.94109	0.247654
ACC_day_IN_bts_10_20_mg	-4.83609	0.00184322	-3.00517	0.602492	3.95003	0.0880401
ACC_day_total_IN_mg	1.24635	0.504342	-2.09403	0.71749	-0.625809	0.823099
ACC_day_total_LIG_mg	10.5656	1.37394e-07	-1.39064	0.810794	-7.91382	0.00560387
ACC_day_total_VIG_mg	-1.19815	0.57099	-4.79881	0.397471	-3.23293	0.238831
M5_max_peakLUX	1.94425	0.313865	-2.13831	0.711062	-0.978029	0.716664
M5TIME_num	6.94878	1.85594e-05	-2.94332	0.612549	-0.873374	0.707574
M10_mean_peakLUX	2.34264	0.194352	-1.96227	0.734342	-0.59669	0.83223
L10TIME_num	6.38954	8.76193e-05	-2.89616	0.617634	-3.19819	0.175553
M10TIME_num	14.7428	0	-3.98237	0.498945	0.365625	0.883757
Nbouts_day_MVPA_bts_10	0.229166	0.898382	-2.15064	0.708698	-6.78051	0.00645959
Nbouts_day_MVPA_bts_5_10	-3.62958	0.036085	-2.39417	0.676817	-3.07868	0.227743
Nbouts_day_IN_bts_30	-18.1708	0	2.73615	0.628648	-6.80323	0.00533062
Nbouts_day_IN_bts_10_20	-10.2265	9.16485e-11	-2.26896	0.690725	-4.66206	0.0413193
Nbouts_day_LIG_bts_10	-0.403865	0.811206	-2.0434	0.722587	-5.21154	0.0251978
Nblocks_day_IN_unbt	-18.9067	0	-10.3834	0.0680663	-6.48446	0.0282216
Nblocks_day_LIG_unbt	-18.7974	0	-10.9199	0.0553208	-8.73646	0.00363037
Nblocks_day_MVPA_bts_10	0.213203	0.905438	-2.15184	0.708536	-6.76484	0.00658207
Nblocks_day_MVPA_bts_5_10	-3.639	0.0354131	-2.39941	0.676139	-3.07038	0.228894
Nblocks_day_IN_bts_30	-18.1585	0	2.7331	0.629011	-6.84798	0.00503799
Nblocks_day_IN_bts_10_20	-10.2452	8.47318e-11	-2.27072	0.690513	-4.64867	0.0419146
Nblocks_day_LIG_bts_10	-0.403865	0.811206	-2.0434	0.722587	-5.21154	0.0251978
VPA_cutpoint_accel	-0.251667	0.881197	-2.39306	0.67889	-0.663269	0.823527
light_PA_accel	-0.804199	0.679698	-2.56531	0.657419	0.0452501	0.987967
sedentary_accel	-2.56216	0.168753	-1.59959	0.780633	-0.170282	0.950773
weartime_accel	0.241755	0.882984	-1.74829	0.761194	5.09959	0.026164
mixedPA_accel	5.6748	0.00172927	-1.50015	0.796882	-4.75042	0.107289
vehicle_accel	-1.8452	0.244822	-2.33752	0.686542	3.76477	0.125224

### Sheet: N_atleast5minwakenight
Variable	Variable_Beta	Variable_P	ASD_Beta	ASD_P	Interaction_Beta	Interaction_P
guider_wakeup	0.00628044	0.901115	-0.0254014	0.885835	-0.0804559	0.261867
guider_SptDuration	0.622427	0	-0.0304549	0.851829	-0.15239	0.0099021
SleepDurationInSpt	0.391455	0	-0.0199488	0.908937	-0.0732878	0.219097
duration_sib_wakinghours	-0.212733	6.04187e-06	-0.0031302	0.985847	0.152639	0.0205257
number_sib_wakinghours	-0.277517	2.57543e-08	0.0111074	0.94979	0.156607	0.0243721
dur_spt_wake_LIG_min	1.17426	0	-0.13521	0.383988	-0.209762	6.41755e-05
dur_day_IN_unbt_min	-0.35202	3.77476e-14	-0.144826	0.419657	0.0236683	0.735282
dur_day_LIG_unbt_min	-0.309704	2.93886e-10	-0.147975	0.412736	-0.0235742	0.755301
dur_day_MVPA_bts_10_min	-0.0872931	0.06782	-0.0207541	0.906254	-0.0337304	0.616128
dur_day_MVPA_bts_5_10_min	-0.0766345	0.0822516	-0.0266593	0.880025	0.000323526	0.99594
dur_day_LIG_bts_10_min	-0.0138788	0.744829	-0.0201515	0.90943	-0.101084	0.0758321
dur_day_min	-1.26407	0	-0.0257055	0.865065	-0.0146521	0.776668
dur_spt_min	1.26038	0	-0.0236892	0.875639	0.020097	0.697247
dur_day_spt_min	-0.0612028	0.103473	-0.0272223	0.877514	0.0756164	0.144808
ACC_spt_wake_IN_mg	-0.0114399	0.800928	-0.0243242	0.89039	-0.0108046	0.860072
ACC_spt_wake_MOD_mg	0.121494	0.00434168	-0.0043257	0.980537	0.00698418	0.907052
ACC_day_IN_unbt_mg	0.0203656	0.667004	-0.02755	0.876141	-0.0319842	0.633519
ACC_day_VIG_unbt_mg	-0.0136803	0.776763	-0.0334277	0.848496	0.00798586	0.899129
ACC_day_MVPA_bts_1_5_mg	-0.0573641	0.307239	-0.0587705	0.740591	0.0280462	0.705821
ACC_day_IN_bts_30_mg	0.0899826	0.0290818	-0.0321198	0.855783	-0.0513555	0.409418
ACC_day_IN_bts_10_20_mg	-0.0233708	0.537787	-0.0395705	0.821213	-0.0792721	0.161577
ACC_day_total_IN_mg	0.0708281	0.123197	-0.0196257	0.911527	-0.0863742	0.213239
ACC_day_total_LIG_mg	0.00729235	0.884253	-0.0246837	0.888769	0.0793128	0.264805
ACC_day_total_VIG_mg	-0.065643	0.207538	-0.0426598	0.808059	0.053599	0.429654
M5_max_peakLUX	0.00369105	0.938382	-0.0257501	0.884162	0.0101084	0.879339
M5TIME_num	-0.00164606	0.966765	-0.0325463	0.853848	0.0835139	0.14024
M10_mean_peakLUX	0.0244964	0.583276	-0.0232895	0.895225	-0.00498113	0.943063
L10TIME_num	0.0262649	0.509992	-0.0309168	0.861202	0.00815624	0.887178
M10TIME_num	0.0874077	0.0448098	-0.0425542	0.810375	0.0864551	0.160669
Nbouts_day_MVPA_bts_10	-0.10975	0.0122104	-0.0234337	0.894414	0.0254625	0.676049
Nbouts_day_MVPA_bts_5_10	-0.0646125	0.128241	-0.0273269	0.87712	-0.0107601	0.863612
Nbouts_day_IN_bts_30	-0.230668	3.8605e-08	0.0552327	0.749949	-0.237307	8.62867e-05
Nbouts_day_IN_bts_10_20	-0.141592	0.000232761	-0.0281776	0.872929	-0.0669836	0.229682
Nbouts_day_LIG_bts_10	-0.0358123	0.382627	-0.0205207	0.907876	-0.0864113	0.126708
Nblocks_day_IN_unbt	-0.317916	6.76244e-11	-0.147396	0.414304	0.0204114	0.785202
Nblocks_day_LIG_unbt	-0.326525	5.16056e-11	-0.154178	0.393866	0.0015837	0.983446
Nblocks_day_MVPA_bts_10	-0.109245	0.0126275	-0.0235094	0.894075	0.0256848	0.67338
Nblocks_day_MVPA_bts_5_10	-0.064688	0.127391	-0.0274687	0.876486	-0.00866027	0.890011
Nblocks_day_IN_bts_30	-0.230085	4.17693e-08	0.0550547	0.750705	-0.237552	8.49529e-05
Nblocks_day_IN_bts_10_20	-0.141328	0.000239163	-0.0281712	0.872959	-0.067695	0.224797
Nblocks_day_LIG_bts_10	-0.0358123	0.382627	-0.0205207	0.907876	-0.0864113	0.126708
VPA_cutpoint_accel	-0.0452802	0.278894	-0.0332656	0.850785	0.0452732	0.53655
light_PA_accel	0.0704487	0.146065	-0.0179783	0.919158	-0.0928146	0.21518
sedentary_accel	-0.0944539	0.0399559	-0.00914786	0.958602	0.0602735	0.376805
weartime_accel	0.0351972	0.376794	-0.0111651	0.949304	0.0983086	0.0774305
mixedPA_accel	0.0618181	0.167586	-0.0326599	0.853666	-0.117866	0.107892
vehicle_accel	-0.0727587	0.0593503	-0.0400171	0.820927	0.0559241	0.350385

### Sheet: sleep_efficiency
Variable	Variable_Beta	Variable_P	ASD_Beta	ASD_P	Interaction_Beta	Interaction_P
guider_wakeup	-0.00742384	0.00148159	-0.00249745	0.667139	0.00274189	0.408036
guider_SptDuration	-0.0126307	2.29155e-09	-0.00284893	0.619696	0.00509161	0.0760548
SleepDurationInSpt	-0.00338223	0.106589	-0.00289148	0.621456	0.00206846	0.471143
duration_sib_wakinghours	0.00217493	0.330344	-0.0030681	0.59943	-0.00203135	0.512937
number_sib_wakinghours	0.00312366	0.182908	-0.00336657	0.564021	-0.00115999	0.720457
dur_spt_wake_LIG_min	-0.0347326	0	0.000766089	0.888835	0.00489597	0.0699102
dur_day_IN_unbt_min	0.0038189	0.0815947	-0.00187033	0.749793	-0.00262639	0.420752
dur_day_LIG_unbt_min	0.00557997	0.0142884	-0.00138735	0.813682	-0.00440957	0.203104
dur_day_MVPA_bts_10_min	0.00432777	0.0555561	-0.00297465	0.608806	-0.00236591	0.451686
dur_day_MVPA_bts_5_10_min	0.000803407	0.699576	-0.00296833	0.61074	0.00279737	0.35118
dur_day_LIG_bts_10_min	-0.00332914	0.105147	-0.00268851	0.644077	0.00126268	0.644767
dur_day_min	0.00181708	0.384475	-0.00281751	0.628382	-0.000757773	0.791356
dur_spt_min	-0.00183466	0.379712	-0.00281658	0.628518	0.000884634	0.757418
dur_day_spt_min	-0.000360875	0.843587	-0.00279434	0.631811	0.00251491	0.319645
N_atleast5minwakenight	-0.036698	0	-0.0027671	0.553867	0.00344463	0.229465
ACC_spt_wake_IN_mg	0.00133961	0.533594	-0.00313705	0.589668	0.00151249	0.603935
ACC_spt_wake_MOD_mg	-0.00370836	0.0130731	-0.0052608	0.28438	0.00198951	0.342846
ACC_day_IN_unbt_mg	-0.00671318	0.00256359	-0.00351482	0.545362	0.0026784	0.393754
ACC_day_VIG_unbt_mg	0.00151345	0.511529	-0.0048572	0.395874	-0.00443322	0.13861
ACC_day_MVPA_bts_1_5_mg	-0.00145324	0.573751	-0.00349474	0.552119	0.00319605	0.349262
ACC_day_IN_bts_30_mg	0.00094142	0.634608	-0.00267199	0.646509	0.0038877	0.190391
ACC_day_IN_bts_10_20_mg	-0.00443461	0.0145349	-0.00287452	0.622728	0.00483991	0.0732073
ACC_day_total_IN_mg	-0.0057507	0.00772803	-0.00397684	0.495159	0.00224344	0.485977
ACC_day_total_LIG_mg	0.00982738	1.92972e-05	-0.00194438	0.739592	-0.00576866	0.0787915
ACC_day_total_VIG_mg	0.00275309	0.262364	-0.00365603	0.522254	-0.00362708	0.254117
M5_max_peakLUX	0.00127455	0.56695	-0.00293593	0.614801	-0.00323318	0.298583
M5TIME_num	0.000946666	0.618564	-0.00301655	0.605211	0.00129132	0.636198
M10_mean_peakLUX	-0.000312667	0.880415	-0.00311266	0.593886	-0.0020735	0.522503
L10TIME_num	0.00475574	0.0121909	-0.00323474	0.57995	-0.00347577	0.207989
M10TIME_num	0.000573712	0.781425	-0.00329149	0.573562	0.00567125	0.053333
Nbouts_day_MVPA_bts_10	0.00447439	0.0322471	-0.00287896	0.620802	-0.0033248	0.250932
Nbouts_day_MVPA_bts_5_10	0.000869125	0.665661	-0.00289194	0.620017	0.00192391	0.516404
Nbouts_day_IN_bts_30	0.000698521	0.729997	-0.00314745	0.589707	0.0016093	0.57953
Nbouts_day_IN_bts_10_20	0.00392076	0.0354837	-0.0027549	0.635548	-0.000787059	0.770329
Nbouts_day_LIG_bts_10	-0.000247436	0.900533	-0.00270295	0.642321	-0.00252904	0.3528
Nblocks_day_IN_unbt	0.00417989	0.0651314	-0.00185315	0.752654	-0.00429438	0.211252
Nblocks_day_LIG_unbt	0.00561367	0.0147072	-0.00134092	0.819838	-0.00471139	0.176676
Nblocks_day_MVPA_bts_10	0.00445942	0.0328517	-0.00287559	0.621216	-0.00335952	0.246003
Nblocks_day_MVPA_bts_5_10	0.000854222	0.670739	-0.00289267	0.619937	0.00199056	0.501895
Nblocks_day_IN_bts_30	0.000678189	0.737558	-0.00314564	0.589917	0.00164584	0.570969
Nblocks_day_IN_bts_10_20	0.00390013	0.036468	-0.00275531	0.635502	-0.000765663	0.776417
Nblocks_day_LIG_bts_10	-0.000247436	0.900533	-0.00270295	0.642321	-0.00252904	0.3528
VPA_cutpoint_accel	0.00176918	0.360831	-0.00271984	0.641362	-0.00460518	0.180833
light_PA_accel	-0.00150479	0.50138	-0.00270986	0.64432	0.00389725	0.256647
sedentary_accel	0.00391359	0.0687544	-0.0040248	0.490206	0.00163927	0.606154
weartime_accel	0.0011088	0.564295	-0.00235917	0.685491	0.00349955	0.192036
mixedPA_accel	0.00208176	0.319114	-0.00179488	0.759097	0.000914321	0.787266
vehicle_accel	0.000191381	0.917759	-0.00229969	0.693958	0.00283832	0.321276

### Sheet: sleep_accel
Variable	Variable_Beta	Variable_P	ASD_Beta	ASD_P	Interaction_Beta	Interaction_P
guider_wakeup	0.971816	0	-0.105461	0.381964	0.135334	0.00313474
guider_SptDuration	0.881117	0	-0.0610153	0.457383	0.13391	0.000354935
SleepDurationInSpt	0.915107	0	-0.0215361	0.795094	0.127648	0.000528297
duration_sib_wakinghours	0.0117198	0.731182	-0.0654782	0.578395	-0.0594952	0.212953
number_sib_wakinghours	-0.0323133	0.37061	-0.0524985	0.65894	-0.136249	0.00676885
dur_spt_wake_LIG_min	0.0745969	0.0168416	-0.0768947	0.510041	-0.00157709	0.970393
dur_day_IN_unbt_min	-0.0960239	0.00450206	-0.0952264	0.413796	0.0410164	0.418727
dur_day_LIG_unbt_min	-0.119495	0.000748888	-0.107439	0.35572	0.0329929	0.544338
dur_day_MVPA_bts_10_min	0.103207	0.00289635	-0.0693333	0.553575	-0.130449	0.00730137
dur_day_MVPA_bts_5_10_min	-0.0388336	0.224437	-0.0704146	0.546928	-0.0295627	0.520996
dur_day_LIG_bts_10_min	-0.0320025	0.302833	-0.0677544	0.563517	0.0168226	0.684851
dur_day_min	-0.125398	7.42372e-05	-0.0705722	0.52544	-0.0338403	0.436788
dur_spt_min	0.128445	4.90265e-05	-0.0703914	0.526295	0.0309497	0.476888
dur_day_spt_min	0.0561719	0.0404597	-0.0683018	0.560184	-0.0568045	0.133303
N_atleast5minwakenight	0.0619945	0.0563349	-0.0718855	0.533942	0.0517518	0.266725
ACC_spt_wake_IN_mg	0.0153113	0.641661	-0.0684959	0.559323	-0.0339932	0.445097
ACC_spt_wake_MOD_mg	-0.056487	0.0680476	-0.0748314	0.529358	0.00605928	0.889203
ACC_day_IN_unbt_mg	0.0784688	0.0218769	-0.0619722	0.596902	-0.0328999	0.497306
ACC_day_VIG_unbt_mg	0.024522	0.484979	-0.0709408	0.5534	-0.0589287	0.198292
ACC_day_MVPA_bts_1_5_mg	0.0401656	0.320735	-0.0771835	0.51432	-0.0781526	0.143715
ACC_day_IN_bts_30_mg	-0.0476347	0.112875	-0.0628467	0.589841	-0.00511092	0.910264
ACC_day_IN_bts_10_20_mg	0.0279007	0.310475	-0.0944293	0.423814	-0.0562729	0.170652
ACC_day_total_IN_mg	-0.0557087	0.0935705	-0.0817078	0.484863	-0.0049565	0.921087
ACC_day_total_LIG_mg	-0.0433036	0.22899	-0.0750063	0.522166	-0.0155226	0.761916
ACC_day_total_VIG_mg	0.0548089	0.145861	-0.0570488	0.62686	-0.0835809	0.0882708
M5_max_peakLUX	0.0306765	0.373553	-0.0654627	0.576982	0.00751299	0.875892
M5TIME_num	-0.0633756	0.0274505	-0.0653707	0.577101	0.0301217	0.464857
M10_mean_peakLUX	0.117726	0.000260536	-0.0543959	0.644664	-0.0382	0.447911
L10TIME_num	0.0123449	0.669367	-0.076467	0.514491	0.0775189	0.063613
M10TIME_num	-0.0595704	0.0597954	-0.0737678	0.52987	0.128875	0.0039975
Nbouts_day_MVPA_bts_10	0.0677686	0.0332327	-0.0671668	0.566119	-0.113641	0.0101531
Nbouts_day_MVPA_bts_5_10	-0.0307655	0.317893	-0.0703404	0.547489	-0.0446303	0.32567
Nbouts_day_IN_bts_30	-0.0171681	0.577036	-0.0624934	0.593896	-0.0288227	0.51532
Nbouts_day_IN_bts_10_20	0.0207137	0.460857	-0.0683911	0.558624	-0.0775656	0.05674
Nbouts_day_LIG_bts_10	-0.0129624	0.664419	-0.0670265	0.567905	-0.0336549	0.413988
Nblocks_day_IN_unbt	-0.102282	0.00367818	-0.0994941	0.394003	0.0490138	0.363422
Nblocks_day_LIG_unbt	-0.117361	0.00106593	-0.108255	0.352101	0.0325276	0.55333
Nblocks_day_MVPA_bts_10	0.0675728	0.0337703	-0.0671677	0.566116	-0.113222	0.0104325
Nblocks_day_MVPA_bts_5_10	-0.0305748	0.320375	-0.0703265	0.547506	-0.0487988	0.282386
Nblocks_day_IN_bts_30	-0.017572	0.568099	-0.0623974	0.59445	-0.0289021	0.514184
Nblocks_day_IN_bts_10_20	0.0209592	0.455571	-0.0683864	0.558657	-0.0776337	0.0565372
Nblocks_day_LIG_bts_10	-0.0129624	0.664419	-0.0670265	0.567905	-0.0336549	0.413988
VPA_cutpoint_accel	0.00975129	0.746146	-0.0728858	0.534938	-0.109506	0.0386703
light_PA_accel	-0.392008	0	-0.23633	0.0404339	-0.180047	0.00063648
sedentary_accel	-0.931671	0	0.213555	0.0593597	-0.375158	0
weartime_accel	0.224389	5.55112e-15	-0.0311183	0.790191	0.0263339	0.51175
mixedPA_accel	-0.146857	5.12082e-06	-0.114586	0.32712	-0.0636228	0.226675
vehicle_accel	-0.297853	0	-0.100912	0.390739	-0.075797	0.0760436
