## Supplementary Table 6 for "Sleep and Activity Patterns in Autism Spectrum Disorder"

Variable_ID	Name	Algorithm
sleeponset_SD	Sleep onset time (SD)	GGIR
sleeponset_Mean	Sleep onset time (Mean)	GGIR
wakeup_SD	Time of wakeup (SD)	GGIR
wakeup_Mean	Time of wakeup (Mean)	GGIR
SptDuration_SD	Sleep period duration (SD)	GGIR
SptDuration_Mean	Sleep period duration (Mean)	GGIR
guider_onset_SD	Guider used sleep onset (SD)	GGIR
guider_onset_Mean	Guider used sleep onset (Mean)	GGIR
guider_wakeup_SD	Guider used wakeup (SD)	GGIR
guider_wakeup_Mean	Guider used wakeup (Mean)	GGIR
guider_SptDuration_SD	Guider used sleep period duration (SD)	GGIR
guider_SptDuration_Mean	Guider used sleep period duration (Mean)	GGIR
fraction_night_invalid_SD	Fractions of night invalid (SD)	GGIR
fraction_night_invalid_Mean	Fractions of night invalid (Mean)	GGIR
SleepDurationInSpt_SD	Sleep duration in sleep period (SD)	GGIR
SleepDurationInSpt_Mean	Sleep duration in sleep period (Mean)	GGIR
WASO_SD	Wakes after sleep onset (SD)	GGIR
WASO_Mean	Wakes after sleep onset (Mean)	GGIR
duration_sib_wakinghours_SD	Accumulated sustained inactivity time awake (SD)	GGIR
duration_sib_wakinghours_Mean	Accumulated sustained inactivity time awake (Mean)	GGIR
number_sib_sleepperiod_SD	Number of sustained inactivity periods during the sleep period (SD)	GGIR
number_sib_sleepperiod_Mean	Number of sustained inactivity periods during the sleep period (Mean)	GGIR
number_of_awakenings_SD	Number of awakenings (SD)	GGIR
number_of_awakenings_Mean	Number of awakenings (Mean)	GGIR
number_sib_wakinghours_SD	Number of sustained inactivity periods while awake (SD)	GGIR
number_sib_wakinghours_Mean	Number of sustained inactivity periods while awake (Mean)	GGIR
duration_sib_wakinghours_atleast15min_SD	Accumulated sustained inactivity during the day of at least 15 min (SD)	GGIR
duration_sib_wakinghours_atleast15min_Mean	Accumulated sustained inactivity during the day of at least 15 min (Mean)	GGIR
SriFractionValid_SD	Sleep regularity index fraction valid (SD)	GGIR
SriFractionValid_Mean	Sleep regularity index fraction valid (Mean)	GGIR
dur_spt_sleep_min_SD	Duration of sleep during sleep period (SD)	GGIR
dur_spt_sleep_min_Mean	Duration of sleep during sleep period (Mean)	GGIR
dur_spt_wake_IN_min_SD	Duration of inactivity during sleep period (SD)	GGIR
dur_spt_wake_IN_min_Mean	Duration of inactivity during sleep period (Mean)	GGIR
dur_spt_wake_LIG_min_SD	Duration of light activity during sleep period (SD)	GGIR
dur_spt_wake_LIG_min_Mean	Duration of light activity during sleep period (Mean)	GGIR
dur_spt_wake_MOD_min_SD	Duration of moderate activity during sleep period (SD)	GGIR
dur_spt_wake_MOD_min_Mean	Duration of moderate activity during sleep period (Mean)	GGIR
dur_spt_wake_VIG_min_SD	Duration of vigorous activity during sleep period (SD)	GGIR
dur_spt_wake_VIG_min_Mean	Duration of vigorous activity during sleep period (Mean)	GGIR
dur_day_IN_unbt_min_SD	Duration of unbouted inactivity (SD)	GGIR
dur_day_IN_unbt_min_Mean	Duration of unbouted inactivity (Mean)	GGIR
dur_day_LIG_unbt_min_SD	Duration of unbouted light activity (SD)	GGIR
dur_day_LIG_unbt_min_Mean	Duration of unbouted light activity (Mean)	GGIR
dur_day_MOD_unbt_min_SD	Duration of unbouted moderate activity (SD)	GGIR
dur_day_MOD_unbt_min_Mean	Duration of unbouted moderate activity (Mean)	GGIR
dur_day_VIG_unbt_min_SD	Duration of unbouted vigorous activity (SD)	GGIR
dur_day_VIG_unbt_min_Mean	Duration of unbouted vigorous activity (Mean)	GGIR
dur_day_MVPA_bts_10_min_SD	Duration of moderate or vigorous activity bouts of at least 10 minutes (SD)	GGIR
dur_day_MVPA_bts_10_min_Mean	Duration of moderate or vigorous activity bouts of at least 10 minutes (Mean)	GGIR
dur_day_MVPA_bts_5_10_min_SD	Duration of moderate or vigorous activity bouts of 5-10 minutes (SD)	GGIR
dur_day_MVPA_bts_5_10_min_Mean	Duration of moderate or vigorous activity bouts of 5-10 minutes (Mean)	GGIR
dur_day_MVPA_bts_1_5_min_SD	Duration of moderate or vigorous activity bouts of 1-5 minutes (SD)	GGIR
dur_day_MVPA_bts_1_5_min_Mean	Duration of moderate or vigorous activity bouts of 1-5 minutes (Mean)	GGIR
dur_day_IN_bts_30_min_SD	Duration of inactivity bouts of at least 30 minutes (SD)	GGIR
dur_day_IN_bts_30_min_Mean	Duration of inactivity bouts of at least 30 minutes (Mean)	GGIR
dur_day_IN_bts_20_30_min_SD	Duration of inactivity bouts of 20-30 minutes (SD)	GGIR
dur_day_IN_bts_20_30_min_Mean	Duration of inactivity bouts of 20-30 minutes (Mean)	GGIR
dur_day_IN_bts_10_20_min_SD	Duration of inactivity bouts of 10-20 minutes (SD)	GGIR
dur_day_IN_bts_10_20_min_Mean	Duration of inactivity bouts of 10-20 minutes (Mean)	GGIR
dur_day_LIG_bts_10_min_SD	Duration of light activity bouts of at least 10 minutes (SD)	GGIR
dur_day_LIG_bts_10_min_Mean	Duration of light activity bouts of at least 10 minutes (Mean)	GGIR
dur_day_LIG_bts_5_10_min_SD	Duration of light activity bouts of 5-10 minutes (SD)	GGIR
dur_day_LIG_bts_5_10_min_Mean	Duration of light activity bouts of 5-10 minutes (Mean)	GGIR
dur_day_LIG_bts_1_5_min_SD	Duration of light activity bouts of 1-5 minutes (SD)	GGIR
dur_day_LIG_bts_1_5_min_Mean	Duration of light activity bouts of 1-5 minutes (Mean)	GGIR
dur_day_total_IN_min_SD	Duration of inactivity (SD)	GGIR
dur_day_total_IN_min_Mean	Duration of inactivity (Mean)	GGIR
dur_day_total_LIG_min_SD	Duration of light activity (SD)	GGIR
dur_day_total_LIG_min_Mean	Duration of light activity (Mean)	GGIR
dur_day_total_MOD_min_SD	Duration of moderate activity (SD)	GGIR
dur_day_total_MOD_min_Mean	Duration of moderate activity (Mean)	GGIR
dur_day_total_VIG_min_SD	Duration of vigorous activity (SD)	GGIR
dur_day_total_VIG_min_Mean	Duration of vigorous activity (Mean)	GGIR
dur_day_min_SD	Duration of the day (SD)	GGIR
dur_day_min_Mean	Duration of the day (Mean)	GGIR
dur_spt_min_SD	Duration of the sleep period (SD)	GGIR
dur_spt_min_Mean	Duration of the sleep period (Mean)	GGIR
dur_day_spt_min_SD	Duration of the day and sleep period (SD)	GGIR
dur_day_spt_min_Mean	Duration of the day and sleep period (Mean)	GGIR
N_atleast5minwakenight_SD	Number of wakes of at least 5 minutes (SD)	GGIR
N_atleast5minwakenight_Mean	Number of wakes of at least 5 minutes (Mean)	GGIR
sleep_efficiency_SD	Sleep efficiency (SD)	GGIR
sleep_efficiency_Mean	Sleep efficiency (Mean)	GGIR
ACC_spt_sleep_mg_SD	Average acceleration during sleep (SD)	GGIR
ACC_spt_sleep_mg_Mean	Average acceleration during sleep (Mean)	GGIR
ACC_spt_wake_IN_mg_SD	Average acceleration during inactivity during the sleep period (SD)	GGIR
ACC_spt_wake_IN_mg_Mean	Average acceleration during inactivity during the sleep period (Mean)	GGIR
ACC_spt_wake_LIG_mg_SD	Average acceleration during light activity during the sleep period (SD)	GGIR
ACC_spt_wake_LIG_mg_Mean	Average acceleration during light activity during the sleep period (Mean)	GGIR
ACC_spt_wake_MOD_mg_SD	Average acceleration during moderate activity during the sleep period (SD)	GGIR
ACC_spt_wake_MOD_mg_Mean	Average acceleration during moderate activity during the sleep period (Mean)	GGIR
ACC_day_IN_unbt_mg_SD	Average acceleration during unbouted inactivity (SD)	GGIR
ACC_day_IN_unbt_mg_Mean	Average acceleration during unbouted inactivity (Mean)	GGIR
ACC_day_LIG_unbt_mg_SD	Average acceleration during unbouted light activity (SD)	GGIR
ACC_day_LIG_unbt_mg_Mean	Average acceleration during unbouted light activity (Mean)	GGIR
ACC_day_MOD_unbt_mg_SD	Average acceleration during unbouted moderate activity (SD)	GGIR
ACC_day_MOD_unbt_mg_Mean	Average acceleration during unbouted moderate activity (Mean)	GGIR
ACC_day_VIG_unbt_mg_SD	Average acceleration during unbouted vigorous activity (SD)	GGIR
ACC_day_VIG_unbt_mg_Mean	Average acceleration during unbouted vigorous activity (Mean)	GGIR
ACC_day_MVPA_bts_1_5_mg_SD	Average acceleration during moderate or vigorous activity in bouts of 1-5 minutes (SD)	GGIR
ACC_day_MVPA_bts_1_5_mg_Mean	Average acceleration during moderate or vigorous activity in bouts of 1-5 minutes (Mean)	GGIR
ACC_day_IN_bts_30_mg_SD	Average acceleration during inactivity in bouts of at least 30 minutes (SD)	GGIR
ACC_day_IN_bts_30_mg_Mean	Average acceleration during inactivity in bouts of at least 30 minutes (Mean)	GGIR
ACC_day_IN_bts_20_30_mg_SD	Average acceleration during inactivity in bouts of 20-30 minutes (SD)	GGIR
ACC_day_IN_bts_20_30_mg_Mean	Average acceleration during inactivity in bouts of 20-30 minutes (Mean)	GGIR
ACC_day_IN_bts_10_20_mg_SD	Average acceleration during inactivity in bouts of 10-20 minutes (SD)	GGIR
ACC_day_IN_bts_10_20_mg_Mean	Average acceleration during inactivity in bouts of 10-20 minutes (SD)	GGIR
ACC_day_LIG_bts_1_5_mg_SD	Average acceleration during light activity in bouts of 1-5 minutes (SD)	GGIR
ACC_day_LIG_bts_1_5_mg_Mean	Average acceleration during light activity in bouts of 1-5 minutes (Mean)	GGIR
ACC_day_total_IN_mg_SD	Average acceleration during inactivity (SD)	GGIR
ACC_day_total_IN_mg_Mean	Average acceleration during inactivity (Mean)	GGIR
ACC_day_total_LIG_mg_SD	Average acceleration during light activity (SD)	GGIR
ACC_day_total_LIG_mg_Mean	Average acceleration during light activity (Mean)	GGIR
ACC_day_total_MOD_mg_SD	Average acceleration during moderate activity (SD)	GGIR
ACC_day_total_MOD_mg_Mean	Average acceleration during moderate activity (Mean)	GGIR
ACC_day_total_VIG_mg_SD	Average acceleration during vigorous activity (SD)	GGIR
ACC_day_total_VIG_mg_Mean	Average acceleration during vigorous activity (Mean)	GGIR
ACC_day_mg_SD	Average acceleration during the day (SD)	GGIR
ACC_day_mg_Mean	Average acceleration during the day (Mean)	GGIR
ACC_spt_mg_SD	Average acceleration during the sleep period (SD)	GGIR
ACC_spt_mg_Mean	Average acceleration during the sleep period (Mean)	GGIR
ACC_spt_mg_median_SD	Median acceleration during the sleep period (SD)	GGIR
ACC_spt_mg_median_Mean	Median acceleration during the sleep period (Mean)	GGIR
ACC_spt_mg_stdev_SD	Standard deviation of acceleration during the sleep period (SD)	GGIR
ACC_spt_mg_stdev_Mean	Standard deviation of acceleration during the sleep period (Mean)	GGIR
ACC_day_spt_mg_SD	Average acceleration during the day and during the sleep period (SD)	GGIR
ACC_day_spt_mg_Mean	Average acceleration during the day and during the sleep period (Mean)	GGIR
quantile_mostactive60min_mg_SD	Most active 60 min quantile (SD)	GGIR
quantile_mostactive60min_mg_Mean	Most active 60 min quantile (Mean)	GGIR
quantile_mostactive30min_mg_SD	Most active 30 min quantile (SD)	GGIR
quantile_mostactive30min_mg_Mean	Most active 30 min quantile (Mean)	GGIR
L5VALUE_SD	Activity during L5 (SD)	GGIR
L5VALUE_Mean	Activity during L5 (Mean)	GGIR
M5VALUE_SD	Activity during M5 (SD)	GGIR
M5VALUE_Mean	Activity during M5 (Mean)	GGIR
M5_mean_peakLUX_SD	Average light during M5 (SD)	GGIR
M5_mean_peakLUX_Mean	Average light during M5 (Mean)	GGIR
M5_max_peakLUX_SD	Maximum light during M5 (SD)	GGIR
M5_max_peakLUX_Mean	Maximum light during M5 (Mean)	GGIR
L5TIME_num_SD	L5 onset time (SD)	GGIR
L5TIME_num_Mean	L5 onset time (Mean)	GGIR
M5TIME_num_SD	M5 onset time (SD)	GGIR
M5TIME_num_Mean	M5 onset time (Mean)	GGIR
L10VALUE_SD	Activity during L10 (SD)	GGIR
L10VALUE_Mean	Activity during L10 (Mean)	GGIR
M10VALUE_SD	Activity during M10 (SD)	GGIR
M10VALUE_Mean	Activity during M10 (Mean)	GGIR
M10_mean_peakLUX_SD	Average light during M10 (SD)	GGIR
M10_mean_peakLUX_Mean	Average light during M10 (Mean)	GGIR
M10_max_peakLUX_SD	Maximum light during M10 (SD)	GGIR
M10_max_peakLUX_Mean	Maximum light during M10 (Mean)	GGIR
L10TIME_num_SD	Time of least active 10 hour period (SD)	GGIR
L10TIME_num_Mean	Time of least active 10 hour period (Mean)	GGIR
M10TIME_num_SD	Time of most active 10 hour period (SD)	GGIR
M10TIME_num_Mean	Time of most active 10 hour period (Mean)	GGIR
Nbouts_day_MVPA_bts_10_SD	Number of bouts of moderate or vigorous activity of at least 10 minutes (SD)	GGIR
Nbouts_day_MVPA_bts_10_Mean	Number of bouts of moderate or vigorous activity of at least 10 minutes (Mean)	GGIR
Nbouts_day_MVPA_bts_5_10_SD	Number of bouts of moderate or vigorous activity of 5-10 minutes (SD)	GGIR
Nbouts_day_MVPA_bts_5_10_Mean	Number of bouts of moderate or vigorous activity of 5-10 minutes (Mean)	GGIR
Nbouts_day_MVPA_bts_1_5_SD	Number of bouts of moderate or vigorous activity of 1-5 minutes (SD)	GGIR
Nbouts_day_MVPA_bts_1_5_Mean	Number of bouts of moderate or vigorous activity of 1-5 minutes (Mean)	GGIR
Nbouts_day_IN_bts_30_SD	Number of bouts of inactivity of at least 30 minutes (SD)	GGIR
Nbouts_day_IN_bts_30_Mean	Number of bouts of inactivity of at least 30 minutes (Mean)	GGIR
Nbouts_day_IN_bts_20_30_SD	Number of bouts of inactivity of 20-30 minutes (SD)	GGIR
Nbouts_day_IN_bts_20_30_Mean	Number of bouts of inactivity of 20-30 minutes (Mean)	GGIR
Nbouts_day_IN_bts_10_20_SD	Number of bouts of inactivity of 10-20 minutes (SD)	GGIR
Nbouts_day_IN_bts_10_20_Mean	Number of bouts of inactivity of 10-20 minutes (Mean)	GGIR
Nbouts_day_LIG_bts_10_SD	Number of bouts of light activity of at least 10 minutes (SD)	GGIR
Nbouts_day_LIG_bts_10_Mean	Number of bouts of light activity of at least 10 minutes (Mean)	GGIR
Nbouts_day_LIG_bts_5_10_SD	Number of bouts of light activity of 5-10 minutes (SD)	GGIR
Nbouts_day_LIG_bts_5_10_Mean	Number of bouts of light activity of 5-10 minutes (Mean)	GGIR
Nbouts_day_LIG_bts_1_5_SD	Number of bouts of light activity of 1-5 minutes (SD)	GGIR
Nbouts_day_LIG_bts_1_5_Mean	Number of bouts of light activity of 1-5 minutes (Mean)	GGIR
Nblocks_spt_sleep_SD	Number of blocks of sleep (SD)	GGIR
Nblocks_spt_sleep_Mean	Number of blocks of sleep (Mean)	GGIR
Nblocks_spt_wake_IN_SD	Number of blocks of inactivity during the sleep period (SD)	GGIR
Nblocks_spt_wake_IN_Mean	Number of blocks of inactivity during the sleep period (Mean)	GGIR
Nblocks_spt_wake_LIG_SD	Number of blocks of light activity during the sleep period (SD)	GGIR
Nblocks_spt_wake_LIG_Mean	Number of blocks of light activity during the sleep period (Mean)	GGIR
Nblocks_spt_wake_MOD_SD	Number of blocks of moderate activity during the sleep period (SD)	GGIR
Nblocks_spt_wake_MOD_Mean	Number of blocks of moderate activity during the sleep period (Mean)	GGIR
Nblocks_spt_wake_VIG_SD	Number of blocks of vigorous activity during the sleep period (SD)	GGIR
Nblocks_spt_wake_VIG_Mean	Number of blocks of vigorous activity during the sleep period (Mean)	GGIR
Nblocks_day_IN_unbt_SD	Number of blocks of unbouted inactivity (SD)	GGIR
Nblocks_day_IN_unbt_Mean	Number of blocks of unbouted inactivity (Mean)	GGIR
Nblocks_day_LIG_unbt_SD	Number of blocks of unbouted light activity (SD)	GGIR
Nblocks_day_LIG_unbt_Mean	Number of blocks of unbouted light activity (Mean)	GGIR
Nblocks_day_MOD_unbt_SD	Number of blocks of unbouted moderate activity (SD)	GGIR
Nblocks_day_MOD_unbt_Mean	Number of blocks of unbouted moderate activity (Mean)	GGIR
Nblocks_day_VIG_unbt_SD	Number of blocks of unbouted vigorous activity (SD)	GGIR
Nblocks_day_VIG_unbt_Mean	Number of blocks of unbouted vigorous activity (Mean)	GGIR
Nblocks_day_MVPA_bts_10_SD	Number of blocks of moderate or vigorous activity in bouts of at least 10 minutes (SD)	GGIR
Nblocks_day_MVPA_bts_10_Mean	Number of blocks of moderate or vigorous activity in bouts of at least 10 minutes (Mean)	GGIR
Nblocks_day_MVPA_bts_5_10_SD	Number of blocks of moderate or vigorous activity in bouts of 5-10 minutes (SD)	GGIR
Nblocks_day_MVPA_bts_5_10_Mean	Number of blocks of moderate or vigorous activity in bouts of 5-10 minutes (Mean)	GGIR
Nblocks_day_MVPA_bts_1_5_SD	Number of blocks of moderate or vigorous activity in bouts of 1-5 minutes (SD)	GGIR
Nblocks_day_MVPA_bts_1_5_Mean	Number of blocks of moderate or vigorous activity in bouts of 1-5 minutes (Mean)	GGIR
Nblocks_day_IN_bts_30_SD	Number of blocks of inactivity in bouts of at least 30 minutes (SD)	GGIR
Nblocks_day_IN_bts_30_Mean	Number of blocks of inactivity in bouts of at least 30 minutes (Mean)	GGIR
Nblocks_day_IN_bts_20_30_SD	Number of blocks of inactivity in bouts of 20-30 minutes (SD)	GGIR
Nblocks_day_IN_bts_20_30_Mean	Number of blocks of inactivity in bouts of 20-30 minutes (Mean)	GGIR
Nblocks_day_IN_bts_10_20_SD	Number of blocks of inactivity in bouts of 10-20 minutes (SD)	GGIR
Nblocks_day_IN_bts_10_20_Mean	Number of blocks of inactivity in bouts of 10-20 minutes (Mean)	GGIR
Nblocks_day_LIG_bts_10_SD	Number of blocks of light activity in bouts of at least 10 minutes (SD)	GGIR
Nblocks_day_LIG_bts_10_Mean	Number of blocks of light activity in bouts of at least 10 minutes (Mean)	GGIR
Nblocks_day_LIG_bts_5_10_SD	Number of blocks of light activity in bouts of 5-10 minutes (SD)	GGIR
Nblocks_day_LIG_bts_5_10_Mean	Number of blocks of light activity in bouts of 5-10 minutes (Mean)	GGIR
Nblocks_day_LIG_bts_1_5_SD	Number of blocks of light activity in bouts of 1-5 minutes (SD)	GGIR
Nblocks_day_LIG_bts_1_5_Mean	Number of blocks of light activity in bouts of 1-5 minutes (Mean)	GGIR
Nblocks_day_total_IN_SD	Number of blocks of inactivity (SD)	GGIR
Nblocks_day_total_IN_Mean	Number of blocks of inactivity (Mean)	GGIR
Nblocks_day_total_LIG_SD	Number of blocks of light activity (SD)	GGIR
Nblocks_day_total_LIG_Mean	Number of blocks of light activity (Mean)	GGIR
Nblocks_day_total_MOD_SD	Number of blocks of moderate activity (SD)	GGIR
Nblocks_day_total_MOD_Mean	Number of blocks of moderate activity (Mean)	GGIR
Nblocks_day_total_VIG_SD	Number of blocks of vigorous activity (SD)	GGIR
Nblocks_day_total_VIG_Mean	Number of blocks of vigorous activity (Mean)	GGIR
MVPA_cutpoint_accel_SD	Total moderate or vigorous activity (SD)	Accelerometer
MVPA_cutpoint_accel_Mean	Total moderate or vigorous activity (Mean)	Accelerometer
VPA_cutpoint_accel_SD	Total vigorous activity (SD)	Accelerometer
VPA_cutpoint_accel_Mean	Total vigorous activity (Mean)	Accelerometer
light_PA_accel_SD	Total light physical activity (SD)	Accelerometer
light_PA_accel_Mean	Total light physical activity (Mean)	Accelerometer
modvig_PA_accel_SD	Moderate or vigorous physical activity (SD)	Accelerometer
modvig_PA_accel_Mean	Moderate or vigorous physical activity (Mean)	Accelerometer
sedentary_accel_SD	Time spent sedentary (SD)	Accelerometer
sedentary_accel_Mean	Time spent sedentary (Mean)	Accelerometer
sleep_accel_SD	Total sleep time (SD)	Accelerometer
sleep_accel_Mean	Total sleep time (Mean)	Accelerometer
weartime_accel_SD	Total weartime (SD)	Accelerometer
weartime_accel_Mean	Total weartime (Mean)	Accelerometer
bicycling_accel_SD	Time spent bicycling (SD)	Accelerometer
bicycling_accel_Mean	Time spent bicycling (Mean)	Accelerometer
mixedPA_accel_SD	Time in mixed physical activity (SD)	Accelerometer
mixedPA_accel_Mean	Time in mixed physical activity (Mean)	Accelerometer
sit_stand_accel_SD	Time sitting/standing (SD)	Accelerometer
sit_stand_accel_Mean	Time sitting/standing (Mean)	Accelerometer
vehicle_accel_SD	Time in vehicles (SD)	Accelerometer
vehicle_accel_Mean	Time in vehicles (Mean)	Accelerometer
walking_accel_SD	Time walking (SD)	Accelerometer
walking_accel_Mean	Time walking (Mean)	Accelerometer
Age	Age	NA
Sex	Sex	NA
